# ZFHX4 is necessary for dopaminergic neuron differentiation and controls cell cycle by regulating LIN28A

**DOI:** 10.1101/2025.07.03.662987

**Authors:** Elena Valceschini, Borja Gomez Ramos, Jochen Ohnmacht, Aurelien Ginolhac, Marie Catillon, Deborah Gerard, Anthoula Gaigneaux, Dimitrios Kyriakis, Kamil Grzyb, Enrico Glaab, Anne Grünewald, Alexander Skupin, Thomas Sauter, Rejko Krüger, Lasse Sinkkonen

## Abstract

The selective degeneration of midbrain dopaminergic neurons (mDANs) is the main pathological hallmark of Parkinson’s disease (PD). Although many transcription factors (TFs) guiding mDAN development have been identified, the details of the underlying regulatory networks remain elusive. We have previously generated time-series transcriptomic and epigenomic profiles of human induced pluripotent stem cell (hiPSC)-derived mDANs. Integrative analysis of the data identified ZFHX4 as a prominent super-enhancer-controlled TF induced in mDAN differentiation. ZFHX4 has been associated with neurodevelopmental processes in several species and shows reduced expression in midbrain of PD patients. Using *in vitro* knockdown (KD) and overexpression experiments, we show that ZFHX4 is necessary but not sufficient for mDAN differentiation. ZFHX4 binds preferentially at active promoter regions and transcriptomic analysis upon ZFHX4 depletion during mDAN differentiation revealed putative primary target genes to be enriched for targets of cell-cycle-related TFs and pathways. Consistently, ZFHX4-depleted cells accumulated in G2-phase of the cell cycle, preventing normal cell cycle progression and exit. The RNA-binding protein LIN28A, involved in stem-cell maintenance and microRNA (miRNA) maturation, emerged as one of the most upregulated genes upon ZFHX4-KD, in parallel with downregulation of neurogenic miRNA miR-9. Moreover, the LIN28A locus was enriched for ZFHX4 binding in CUT&Tag analysis. Taken together, our analysis indicates a pivotal role for ZFHX4 in regulating the cell cycle, specifically in silencing multipotency and proliferative programs, while maintaining mDANs in a post-mitotic state by controlling LIN28A-miR-9 axis.
