## Supplementary material for "ZFHX4 is necessary for dopaminergic neuron differentiation and controls cell cycle by regulating LIN28A": Table S1

### Sheet: Merge_TFs_controlled_SEs
	gene_name
1	CREB3L4
2	HDGF
3	USF1
4	ZNF692
5	SOX11
6	PCBP1
7	POU3F3
8	CSRNP3
9	SP3
10	KLF7
11	NR2F1
12	JARID2
13	BCLAF1
14	ZFHX4
15	NR6A1
16	RXRA
17	LBX1
18	LDB1
19	DEAF1
20	RELA
21	ZNF219
22	ESR2
23	FOS
24	TCF12
25	HSF4
26	THAP11
27	ZFHX3
28	MNT
29	TP53
30	RARA
31	MLX
32	HOXB3
33	ZNF628
34	NAT14
35	NHLH1
36	MYT1L
37	MEIS1
38	SOX4
39	POU3F2
40	NFIB
41	EBF3
42	MEIS2
43	MYEF2
44	NR2F2
45	E4F1
46	HOXB2
47	TCF4
48	RFX2
49	JUND
